# Phytoene synthase 2 in tomato fruits remains functional and contributes to abscisic acid formation

**DOI:** 10.1101/2021.07.19.452896

**Authors:** Prateek Gupta, Marta Rodriguez-Franco, Reddaiah Bodanapu, Yellamaraju Sreelakshmi, Rameshwar Sharma

## Abstract

In ripening tomato fruits, the leaf-specific carotenoids biosynthesis mediated by phytoene synthase 2 (PSY2) is replaced by a fruit-specific pathway by the expression of two chromoplast-specific genes: phytoene synthase 1 (*PSY1*) and lycopene-β-cyclase (*CYCB*). Though both *PSY1* and *PSY2* genes express in tomato fruits, the functional role of PSY2 is not known. To decipher whether PSY2-mediated carotenogenesis operates in ripening fruits, we blocked the *in vivo* activity of lycopene-β-cyclases in fruits of several carotenoids and ripening mutants by CPTA (2-(4-Chlorophenylthio)triethylamine hydrochloride), an inhibitor of lycopene-β-cyclases. The CPTA-treatment induced accumulation of lycopene in leaves, immature-green and ripening fruits. Even, in *psy1* mutants *V7* and *r* that are deficient in fruit-specific carotenoid biosynthesis, CPTA triggered lycopene accumulation but lowered the abscisic acid level. Differing from fruit-specific carotenogenesis, CPTA-treated *V7* and *r* mutant fruits accumulated lycopene but not phytoene and phytofluene. The lack of phytoene and phytofluene accumulation was reminiscent of PSY2-mediated leaf-like carotenogenesis, where phytoene and phytofluene accumulation is never seen. The lycopene accumulation was associated with the partial transformation of chloroplasts to chromoplasts bearing thread-like crystalline structures. Our study uncovers the operation of a parallel carotenogenesis pathway mediated by PSY2 that provides precursors for abscisic acid biosynthesis in ripening tomato fruits.

**Significance statement:** It is believed that in ripening tomato fruits phytoene synthase 2 that drives carotenoid biosynthesis in leaves is redundant. Contrary to this, we show that in phytoene synthase 1 mutant fruit that is bereft of lycopene, the chemical inhibition of lycopene β-cyclases triggers lycopene accumulation. Our results uncover that phytoene synthase 2 remains functional in ripening fruits and provides precursors for abscisic acid formation in fruits.
