## Supplementary material for "Phytoene synthase 2 in tomato fruits remains functional and contributes to abscisic acid formation": Table S2

### Sheet: Sheet1
	gf Control		gf Treated		IIHR Control		IIHR Treated		Nor Control		Nor Treated		r Control		r Treated		Rin Control		Rin Treated		V7 Control		V7 Treated
	Mean	SE	Mean	SE	Mean	SE	Mean	SE	Mean	SE	Mean	SE	Mean	SE	Mean	SE	Mean	SE	Mean	SE	Mean	SE	Mean	SE
1-Penten-3-ol	182748	5335.74	242693	7553.85	1150000	20248.5	889118	61850.2	77295	3595.94	62367.4	1621.67	408786	10223.1	347099	10916.5	198471	6067.5	82289.4	1661.79	1240000	39370	1386000	56267.2
1-Penten-3-one	1.56667e+06	27284.5	2.80667e+06	65659.1	7074000	240969	5220000	402161	881362	21712.2	560366	20911.8	3292500	94284.6	2400000	152753	1362000	41158.2	749568	16052.3	10352000	286189	7260000	275409
2-Pentanone	604913	5505.11	803280	12591.7	945551	23896.8	781673	49952.4	1119617	79862.5	2160000	56833.1	626914	8558.15	848450	48442.2	548891	25434.6	1382000	76446.1	1084000	19646.9	1.01744e+06	58444.6
Pentanal	567930	10036.5	914424	88122.7	1.01769e+06	15542.4	847905	56490.5	1834000	189278	1152000	27459.1	676938	6108.13	618379	45412.1	568183	62016	908791	37554.4	1416000	31400.6	1228000	59950
Furan, 2-ethyl- C6H8O; MF: 928; RMF: 931; Prob 68.4%; CAS: 3208-16-0; Lib: mainlib; ID: 49939.	799908	13322.7	572459	8995.24	1226000	44000	1.06494e+06	79479.4	343434	8422.26	26156.8	1248.11	975696	38351.1	783247	42353.4	1083908	66816.7	91533.8	3944.85	1602000	89297.3	1244000	20149.4
Methane, dibromo- CH2Br2; MF: 743; RMF: 833; Prob 93.0%; CAS: 74-95-3; Lib: replib; ID: 14223.	24039.3	285.949	33993	1042.2	34423.6	858.194	27609	3192.88	37660	1034.32	46850.2	2120.35	27720.8	512.477	28220	2868.76	23518.6	1061.89	35587.2	475.543	39832.4	1557.05	35848.4	1424.49
Methane, bromodichloro- CHBrCl2; MF: 888; RMF: 914; Prob 93.9%; CAS: 75-27-4; Lib: mainlib; ID: 52862.	243008	3390.38	342787	16801.5	348398	10602.3	279699	23019.3	377133	7890.46	488667	17577.1	267983	6697.46	280857	35942.6	220488	14307.7	357256	11797.9	396429	9911.43	374686	10171.2
Methyl methacrylate	165681	6828.59	96057.3	5222.66	104412	3263.34	76550.3	1763.96	195322	6551.58	182759	8623.96	126681	3575.39	144425	13225.6	83756	4145.05	119126	5413.31	212512	4787.35	60639.2	37828.2
n-Propyl acetate	52679.7	2797.38	69793.7	4319.8	91870.6	2570.51	221893	15816.7	93025.4	8753.54	143267	17263.9	39651	6942.43	72720	7124.27	45874.4	2861.75	104391	8450.49	103648	5348.24	1122000	14628.7
2-Vinylfuran	21297.3	634.038	14063.7	309.674	24227	3772.74	28235.3	2171.51	7928	324.781	812.8	55.1456	24655.8	1627.91	15926	1027.53	30261	1768.4	1861	72.043	33397.2	3488.38	24699	2348.56
1-Butanol, 3-methyl- C5H12O; MF: 863; RMF: 865; Prob 28.7%; CAS: 123-51-3; Lib: replib; ID: 5039.	40310	1381.4	44833	1806.03	126240	5202.28	663475	43986.5	64987.8	3819.21	111570	9722.61	55544	770.264	231949	4727.05	37015.2	3574.32	72611.2	3036.98	324373	5420.91	2682000	109791
1-Butanol, 2-methyl- C5H12O; MF: 879; RMF: 880; Prob 43.7%; CAS: 137-32-6; Lib: mainlib; ID: 23566.	73253.3	1529.53	90307.3	1776	456538	6681.9	600823	38432.8	121434	7144.68	194585	13457.3	97149.8	689.382	224675	4815.36	62582	3586.72	133100	5294.12	319315	6678.04	1998000	86683.3
3-Pentanone, 2-methyl- C6H12O; MF: 738; RMF: 857; Prob 57.4%; CAS: 565-69-5; Lib: replib; ID: 5964.	38297.3	2651.76	65444.7	5601.04	70389.4	2801.53	33439.3	18798.6	94126	7622.37	122469	12754.2	31155.8	7131.94	65860.3	6831.66	47319.8	2644.54	97247	9828.9	89222.2	7072.9	93960.2	7950.08
1-Pentanol	329051	9830.4	675728	4157.21	759046	12112.3	768101	64702.1	716459	38497	1116000	44113.5	442375	7591.44	532180	22420.2	296494	12206.4	878489	23043.5	764751	28282.3	1.06088e+06	58287.7
Toluene	498697	32377.7	390643	18397.3	385476	19231.1	218003	12640	575882	12976.1	444800	11056.1	375540	14281.5	367497	42587.2	234609	13141.4	304973	6964.28	508613	14682.8	423398	25386
Isobutyl acetate	13388.7	2203.81	9689	7874.72	145020	1999.64	707860	7045.49	27652.4	4647.5	18779.8	11449	13404.2	8425.5	47135	5695.81	1755.8	1668.05	7423.4	6227.23	60419.6	16126.9	3694000	144139
3-Hexanone	22898.3	913.772	39310.7	1391.03	45528.8	1221.61	38477.7	2900.32	56514	4779.33	96207.8	2415.4	28911.2	228.297	45040.3	2383.16	25237.8	1590.3	73668	3377.31	54002	2014.07	53274.4	3784.56
2-Hexanone	283810	2326.36	446172	14961.6	470252	14224	402069	23354.5	712378	49899	1.10457e+06	33033.9	316452	6823.07	491281	27020.7	331495	12466.4	851008	40498.1	555147	19078.9	578107	29422
3-Hexenal, (Z)- C6H10O; MF: 846; RMF: 851; Prob 27.2%; CAS: 6789-80-6; Lib: mainlib; ID: 2118.	40900000	577350	4.49667e+07	1.32958e+06	41960000	1.68303e+06	42200000	1.89033e+06	90	2.54951	5.54202e+06	1.38585e+06	41725000	941962	3.76667e+07	968389	48580000	2.00135e+06	1.65207e+06	1.65198e+06	48060000	2.10157e+06	42480000	1.78841e+06
Hexanal	30600000	251661	3.72333e+07	504425	36580000	449889	35200000	200000	17520000	454313	7310000	121943	33600000	40824.8	3.07667e+07	448454	19540000	320312	7188000	309861	39500000	234521	35920000	404228
2-Pentenal, 2-methyl- C6H10O; MF: 751; RMF: 751; Prob 27.9%; CAS: 623-36-9; Lib: mainlib; ID: 3863.	67449.3	33723.9	106775	1448.45	39709	24268.6	103040	12716.4	124925	11077.4	162792	5722.87	93.75	1.65202	86342.3	10878.6	66046	2920.57	143938	7147.84	55421.8	22747.9	81074.4	9904.41
Furfural	84.6667	1.20185	169300	11183.8	59250.4	36253.6	175727	18677.9	141681	10762.2	143050	3265.52	117676	39237.3	100155	50030.4	25087.6	15708	127041	5622.71	256279	9552.57	131035	8545.68
2-Hexenal	3.40333e+06	104775	2400000	177858	3068000	463221	3.29333e+06	359506	1180000	60249.5	24026.2	2028.5	3272500	247062	2520000	158745	3978000	525056	261507	13636.8	4124000	518060	2972000	323642
Benzene, chloro- C6H5Cl; MF: 850; RMF: 860; Prob 96.4%; CAS: 108-90-7; Lib: replib; ID: 17720.	24661.3	909.447	76076.7	320.055	25940.4	868.864	37299.3	1377.4	31318.4	711.201	53223.2	2455.27	23286	770.678	39083	6826.87	18802	1265.57	65259.6	3541.31	33453.4	1327.53	58988.2	2284.08
2-Hexenal, (E)- C6H10O; MF: 929; RMF: 939; Prob 38.6%; CAS: 6728-26-3; Lib: replib; ID: 1009.	1.75333e+07	808977	18300000	351188	25980000	1.22246e+06	2.38667e+07	1.0729e+06	13560000	434281	157856	6122.77	21850000	619812	22900000	152753	23180000	705975	90.8	2.63439	35540000	276767	30680000	168523
Ethylbenzene	132880	8301.85	113199	4338.41	98947	1494.19	77502	1614.24	134150	5975.39	96276.4	3113.36	97600	1957.99	127614	13806.7	71562.2	3861.44	74227.8	3154.15	172504	3977.53	129209	4538.36
1-Hexanol	678744	4699.62	1.22333e+06	48074	1.05839e+06	27113.6	1.31333e+06	58404.7	1043859	57683.9	1264000	31400.6	775330	10513.8	933098	2473.92	594806	13699.2	999259	40274.2	1192000	36796.7	5574000	353986
p-Xylene	255232	16321.1	203941	7085.76	162619	2402.4	139096	2943.54	239045	15625.1	187748	5557.09	166377	4468.61	222717	25075.6	119763	5932.17	138027	5558.97	316916	6911.98	240862	7023.75
1-Butanol, 3-methyl-, acetate	87496	2314.18	141446	10626	127301	7362.16	186093	7564.58	131318	2367.23	118890	11619.4	93668.5	10284.5	130741	8027.5	93893.6	2745.76	100319	9911.79	213636	7055.14	494572	22504.4
3-Heptanone	312742	6361.01	410913	9132.73	534942	19214.5	435317	3218.75	479894	17612.1	486310	15064.5	411256	4833.82	464891	26996.7	332949	7153.9	452212	10465.1	734339	20951.1	667032	23524.1
Methane, tribromo- CHBr3; MF: 865; RMF: 950; Prob 93.0%; CAS: 75-25-2; Lib: replib; ID: 26295.	435598	9455.9	670846	26075.5	523868	11672.7	460318	39369.9	670450	16350.6	700227	16122.3	484422	3080.69	518291	23935.6	387489	15607.4	496854	10872.1	578763	15273.8	583518	20770.5
o-Xylene	218839	11461.9	201351	7816.85	162601	4091.42	142575	4676.36	221561	11963.5	187097	6649.67	159831	1671.37	208237	22978.3	120687	7127.71	145387	4861.4	292703	8597.8	232943	6904.07
Heptanal	1.28667e+06	17638.3	1.72667e+06	52387.4	1500000	74027	1.36667e+06	55477.7	2134000	104192	2244000	80473.6	1325000	29011.5	1.59333e+06	117804	1214000	61692.8	1752000	75723.2	1946000	42023.8	1700000	59833.1
Methional	1756.33	77.686	9722.33	412.259	23179.8	1565.3	30401.7	1750.92	1250.2	111.697	10075.6	1117.36	70238.2	2877.63	81126.3	2375.2	89.2	2.05913	3923.8	406.773	77827.6	2380.35	174796	5748.88
2,4-Hexadienal, (E,E)- C6H8O; MF: 929; RMF: 934; Prob 62.3%; CAS: 142-83-6; Lib: replib; ID: 11396.	1750000	64291	1130000	80829	1806000	293506	1910000	232881	572910	28525.1	25496.8	3114.35	1932500	118629	1.40333e+06	114649	2280000	270185	136660	6311.72	2880000	352775	1972000	192338
Isobutyl vinylacetate	171214	4908.71	174662	9108.5	207420	22290.8	192097	17334.4	137457	5244.7	65888.8	4262.42	200893	8653.73	167033	13928.5	209021	16028.2	84704.2	2316.33	282929	27942.6	195119	30987.2
Propane, 1,2,3-trichloro- C3H5Cl3; MF: 560; RMF: 783; Prob 38.9%; CAS: 96-18-4; Lib: replib; ID: 10549.	16811	351.264	23299.3	896.352	19634.4	682.561	16050.3	1443.26	22815	467.661	24701.4	383.279	17821	507.539	18697.3	962.378	14835.6	724.436	18511.4	505.044	22171.2	511.738	21077	707.029
Pentane, 1-iodo- C5H11I; MF: 845; RMF: 867; Prob 45.9%; CAS: 628-17-1; Lib: replib; ID: 2641.	273919	15463.6	475584	35872.9	366618	10786.7	351812	31851.4	404804	3949.92	374349	18536.7	318288	16941.9	327684	49807.6	293043	14263.9	340873	17525	516006	12658.2	514977	19565.7
2-Heptenal, (Z)- C7H12O; MF: 829; RMF: 842; Prob 43.3%; CAS: 57266-86-1; Lib: mainlib; ID: 2033.	1610000	15275.3	2.63667e+06	26034.2	2778000	100170	2330000	141892	1810018	454262	1210000	54037	2282500	12500	1930000	32145.5	1370000	20000	1.17402e+06	294273	4098000	85930.2	3440000	134648
Benzaldehyde	443823	9678.43	528631	11466.2	663791	13023	558685	20015.6	617252	32054.5	561285	13181	449438	7592.17	581155	7493.64	387548	12230.7	476627	16326.5	2170000	47958.3	1136000	47074.4
5-Hepten-2-one, 6-methyl- C8H14O; MF: 883; RMF: 898; Prob 65.3%; CAS: 110-93-0; Lib: mainlib; ID: 6171.	6.85333e+06	369564	2.51333e+07	409607	3446000	163725	16100000	871780	2896000	167887	7334000	227037	1847500	77176.7	3.94667e+06	139204	1538000	138831	10206000	328840	3892000	100916	13360000	169115
Furan, 2-pentyl- C9H14O; MF: 710; RMF: 811; Prob 37.9%; CAS: 3777-69-3; Lib: replib; ID: 11556.	394745	8412.79	611825	11132	854874	49157.9	870840	25382.7	206957	4067.64	276378	6421.14	580395	26134.4	401165	42301.2	169806	5210.31	202158	4070.14	1376000	66453	1534000	41785.2
Decane	717718	37238.1	800694	136541	752275	83889.2	815967	104768	740385	45281.2	693950	57486.1	473108	62066.9	630775	83404.3	527755	38748	736926	88815.5	1.03766e+06	75040.4	996665	61326.8
Octanal	3.97333e+06	49777.3	6570000	440038	4186000	297919	4.50667e+06	389715	5850000	341072	5046000	332184	4425000	174189	4580000	380000	4242000	329111	4968000	149780	5330000	218792	4786000	153903
3-Decen-1-yne, (Z)- C10H16; MF: 657; RMF: 664; Prob 20.4%; CAS: 61827-88-1; Lib: mainlib; ID: 48531.	25970.7	2279.58	86.6667	3.75648	76457	8077.02	86699.3	11879.9	88.8	2.39583	88.2	2.10713	69481.2	11356.3	88	0.57735	89.6	2.24944	90.2	3.2619	90868.8	23420.4	171803	87118.3
2,4-Heptadienal, (E,E)- C7H10O; MF: 758; RMF: 835; Prob 31.4%; CAS: 4313-03-5; Lib: replib; ID: 11395.	317232	2429.06	370224	11934.8	536100	25165.3	540059	53717.9	314275	8400.69	114503	8155.29	516692	13336.6	336713	12390.4	314430	8031.29	182992	2967.75	1.07271e+06	52087.2	934896	52229.1
Benzene, 1,4-dichloro- C6H4Cl2; MF: 505; RMF: 747; Prob 16.8%; CAS: 106-46-7; Lib: replib; ID: 23053.	24678	1176.56	24232.7	362.637	31503.2	1203.18	27592.3	5295.97	31515.8	1955.94	23965.8	1334.91	25460	2537.61	22743	1225.55	22485.8	1228.8	21980	1020.65	62116.8	1374.67	48701.8	4046.91
o-Cymene	77436	3555.75	148429	4210.23	37657.4	1656.59	37395	3496.71	87297.4	3785.5	71592.8	916.57	158872	7778.83	57377.7	4992.81	61670.8	2634.57	60201.2	1521.63	87010.8	2566.55	102847	3422.3
1-Hexanol, 2-ethyl- C8H18O; MF: 877; RMF: 915; Prob 38.1%; CAS: 104-76-7; Lib: replib; ID: 5869.	468975	28747.8	722434	53768.7	534220	45698.8	484481	66430.3	452050	16299.4	378609	16796	621244	17324.6	471483	18550.8	443234	26486	480295	19547.6	673101	32786.1	627781	29152
D-Limonene	151082	8750.16	216136	3962.26	12206.4	2363.99	23211	1813.02	149600	5854.15	84612.2	1017.45	106424	6557.57	105843	8145.84	77102.2	5330.25	85235.2	2958.44	108051	3521.36	306986	23718.3
Hexanoic acid, 2-ethyl-, methyl ester	71955	1874.6	124163	5677.74	92726.4	4990.89	91169.7	6613.01	96229.6	4044.96	66360.4	5089.42	95304.8	3017.22	90516.3	10305.1	73348.4	3606.24	74057.8	2710	130517	4476.89	115857	5480.95
2(3H)-Furanone, 5-ethenyldihydro-5-methyl- C7H10O2; MF: 843; RMF: 877; Prob 89.7%; CAS: 1073-11-6; Lib: replib; ID: 17580.	241904	9422.03	427088	25581.6	438055	40302.2	355348	97373.1	308739	20345.2	189964	26616.8	335336	22046.9	276567	19500.2	316045	27622.1	346998	22744.3	612208	24749.3	533160	22136.9
Benzeneacetaldehyde	46050.7	2227	77049.3	1179.68	963204	22376.2	234071	20165.6	74316.4	3001.66	57737.6	1772.33	91601.2	4317.47	571970	8357.73	53633	1943.47	75549.6	2119.05	2108000	54626	1344000	62257.5
Benzaldehyde, 2-hydroxy- C7H6O2; MF: 827; RMF: 861; Prob 68.3%; CAS: 90-02-8; Lib: mainlib; ID: 104823.	186080	942.881	184646	5074.19	235183	15996.1	205392	25847.2	267188	5139.98	160556	4294.77	334631	4004.12	137619	5512.36	155053	2398.29	152856	3389.69	270243	8930.45	231509	14314.2
2-Octenal, (E)- C8H14O; MF: 799; RMF: 807; Prob 17.1%; CAS: 2548-87-0; Lib: replib; ID: 4578.	6820000	220303	5.68667e+06	514274	7006000	1.36982e+06	8.57333e+06	1.19324e+06	3196000	178539	782346	33712.9	7765000	400864	5190000	419047	6.08002e+06	1.5409e+06	995344	35651.4	11068000	1.28724e+06	9428000	405209
1-Octanol	1590000	65574.4	2.71667e+06	217358	1944000	158449	1.94333e+06	267665	1646000	55009.1	1374000	70894.3	2065000	71705.4	2.00667e+06	91347.9	1632000	81816.9	1694000	64622	2232000	108600	2392000	106743
Acetophenone	2.49333e+06	39299.4	3.55667e+06	63595.9	3046000	145691	3.29333e+06	228498	2992000	41880.8	2460000	127906	2807500	42890.4	3.39333e+06	49777.3	2440000	64420.5	2630000	35637.1	3874000	101124	3864000	203165
2-Furanmethanol, 5-ethenyltetrahydro-?,?,5-trimethyl-, cis- C10H18O2; MF: 835; RMF: 837; Prob 39.4%; CAS: 5989-33-3; Lib: replib; ID: 7266.	700267	3125.09	777321	15983.4	211551	86764.5	367056	64803.4	915406	35227.3	581787	55964.3	665206	23878	1.18333e+06	78810.6	701500	26812.8	552664	9568.07	684079	26923.1	975427	87877.8
Benzaldehyde, 4-methyl- C8H8O; MF: 856; RMF: 867; Prob 29.8%; CAS: 104-87-0; Lib: replib; ID: 18591.	117186	4498.17	143485	3987.06	386332	11283.4	387037	22835.3	116244	3565.88	107488	3148.81	410060	6779.43	551844	27997.9	332841	6538.08	312621	5289.64	344552	8450.01	367020	20244
Phenol, 2-methoxy- C7H8O2; MF: 928; RMF: 931; Prob 77.1%; CAS: 90-05-1; Lib: mainlib; ID: 86307.	6110000	47258.2	1.37667e+07	545690	1.04117e+06	44687.9	1.1701e+06	103833	30460000	427317	29160000	462169	11200000	70710.7	467067	14572.9	8360000	329014	11000000	158114	821211	34164.3	598615	32504.7
Linalool	2.08333e+06	77531.4	3.97333e+06	312481	18426.4	18334.2	156168	78284.4	3002000	110698	2126000	211178	1730000	215291	1.1272e+06	135492	1.15926e+06	142907	1540000	51478.2	1361584	164257	1520000	179805
Nonanal	13200000	100000	2.18667e+07	1.23333e+06	13440000	539073	1.57333e+07	1.0651e+06	18560000	904212	15980000	875443	15425000	409013	1.47667e+07	731057	15040000	895879	15380000	382623	18080000	577408	16180000	348425
Phenylethyl Alcohol	48964.3	1367.17	81431.3	1234.03	2584000	98112.2	2.93667e+06	314395	50530.8	4670.73	65347.4	2355.77	117320	2014.02	294064	7313.96	109591	2114.6	153564	2097.37	2164000	76785.4	11440000	463249
Benzene, 1,2,4,5-tetramethyl- C10H14; MF: 793; RMF: 818; Prob 15.2%; CAS: 95-93-2; Lib: mainlib; ID: 100340.	121492	5957.02	160487	8899.54	125379	8802.04	154302	14689.8	137978	4862.17	132801	6259.73	117602	5193.1	108587	12561.4	111615	8157.76	119784	5119.99	184693	8176.09	171740	5539.37
Phenol, 2-nitro- C6H5NO3; MF: 861; RMF: 862; Prob 80.1%; CAS: 88-75-5; Lib: replib; ID: 22140.	89388.3	1474.55	169125	11065.7	30415.2	1954.14	36296.7	4159.38	159636	5256.37	109806	4614.77	89221.8	1596.52	41955.7	69.3021	92622.8	1957.79	103795	2383.36	40252.8	1478.98	42474.4	2977.87
Benzyl nitrile	14916	241.073	24156.7	805.21	738981	29556.8	158418	12250.2	15151.2	1037.83	15568.6	878.455	29896	669.52	41004.3	593.089	14945.2	466.756	11827.8	388.444	465398	14078.2	67783.8	3167.37
2-Nonenal, (E)- C9H16O; MF: 866; RMF: 915; Prob 45.1%; CAS: 18829-56-6; Lib: replib; ID: 770.	819328	24162.4	1.60333e+06	135442	951862	94608	1.21074e+06	202250	995390	47185	708010	39526.6	1162500	37500	954071	20478.4	906739	83009.7	922353	47622.4	1430000	64031.2	1674000	58957.6
p-Mentha-1,5-dien-8-ol	198706	3546.02	395093	13430	123905	7279.16	66524.3	34468.8	251663	4807.17	209050	4307.36	463784	9876.45	180704	4869.32	166310	7870.54	173797	1842.51	174976	6921.99	238994	6672.4
1-Nonanol	1.77667e+06	113480	3.26333e+06	279066	2060000	147071	2.33333e+06	273516	1972000	77871.7	1828000	154965	2270000	91469.5	2270000	130128	1582000	84166.5	1888000	38781.4	2988000	153310	2928000	139083
Benzoic acid, ethyl ester	214680	10151.5	326374	23650.2	230720	18228.1	249085	23669.6	253256	4683.95	229093	10668	258768	7416.85	261240	12928.6	206551	12345.3	205609	4890.4	290290	12036.3	308395	10931.5
3-Decanone	117857	1714.25	180320	12533.1	151693	9358.27	178613	14470.7	123784	5796.44	89661.4	11210.1	133681	9702.77	177383	17458.8	105180	7448.04	108501	2345.7	232329	10409.2	213461	4823.94
2-Nonanone	353456	18731.9	545653	48817.2	414576	30165.6	449197	78011.5	61032.2	60942.5	193406	49762.5	432239	16235.7	392467	29687.5	316659	10973.6	272192	12411.9	593064	22909	592555	23262.9
Dodecane	17500000	556776	1.83667e+07	952774	17260000	626578	19500000	1.64418e+06	15140000	471805	12244000	724939	13000000	777817	15400000	1.86815e+06	13500000	944987	13680000	601166	20800000	1.12294e+06	16100000	986408
Decanal	3.32667e+06	133832	6.17667e+06	453921	2898000	137310	4.05667e+06	436438	4532000	325844	3632000	150479	3605000	102835	3.55667e+06	257704	3932000	354477	3956000	194129	3734000	116344	3504000	104909
Methyl salicylate	3.00333e+07	448454	4.45333e+07	731057	29640000	366879	2.93667e+07	1.63435e+06	47280000	222261	44840000	408167	34125000	311916	28100000	208167	34760000	586174	33940000	229347	34400000	844393	32960000	579310
3-Cyclohexene-1-acetaldehyde, ?,4-dimethyl- C10H16O; MF: 834; RMF: 852; Prob 42.8%; CAS: 29548-14-9; Lib: replib; ID: 14321.	1190000	56862.4	1510000	55075.7	197004	22837.5	341305	51649.8	2428000	89576.8	1144000	28913.7	944848	61667.1	1081655	63012.5	979719	81650.2	957252	19558.3	597557	34852.1	687322	35846.5
2,6-Octadienal, 3,7-dimethyl-, (Z)- C10H16O; MF: 736; RMF: 744; Prob 29.6%; CAS: 106-26-3; Lib: replib; ID: 8514./Neral	71351.7	11195.9	310884	20608.2	34205.2	3836.67	181447	5643.92	26369.8	1720.86	41723.2	11048.3	31656.5	5354.14	32476.7	16190.7	21130.2	4403.16	86588.2	3224.45	35934.6	3377.22	130827	2119.5
2-Decenal, (Z)- C10H18O; MF: 920; RMF: 933; Prob 41.1%; CAS: 2497-25-8; Lib: mainlib; ID: 2441.	2.20667e+06	89876.5	4.66333e+06	398720	2440000	243146	2.76333e+06	682943	2778000	189958	1816000	148176	3245000	157612	1.94667e+06	26034.2	2598000	205898	2506000	177161	3700000	230976	3586000	144934
Nonanoic acid	374001	190924	807148	55046.8	542392	55987.6	656311	122834	565929	32428.8	521206	55800.6	475822	4439.94	540507	14021.2	545920	37698.8	485903	15612.3	532863	15082.1	428698	120899
2,6-Octadienal, 3,7-dimethyl-, (E)- C10H16O; MF: 836; RMF: 854; Prob 29.9%; CAS: 141-27-5; Lib: mainlib; ID: 3321./Geranial	822496	279222	2570000	121244	177972	10224.5	1.58333e+06	92616.3	91.6	3.26497	387416	21468.6	95.75	1.65202	229518	15554.1	86.8	2.31084	680386	9172.28	216273	9025.21	1122971	242668
Benzoic acid, 2-hydroxy-, ethyl ester	508209	54579.5	961402	74356	500076	53411.7	1.23213e+06	218553	586474	40672.5	431710	39490.6	693488	33810.7	478241	8854.76	495998	41068.7	504679	21401.5	597026	32819.3	852487	36533.2
1-Cyclohexene-1-carboxaldehyde, 4-(1-methylethyl)- C10H16O; MF: 773; RMF: 780; Prob 29.4%; CAS: 21391-98-0; Lib: mainlib; ID: 85565.	35118	17518.1	61695	6199.31	29953	3952.68	45821.7	9424.88	33785	2656.22	30321.8	10931.6	87976.8	11225.4	32924.7	15394.4	55974.2	5251.75	35494.6	3759.13	31316.8	3322.49	41777.4	11162.5
2-Undecanone	5.01333e+06	128106	10460000	597439	5302000	288607	7.69667e+06	902226	7334000	598887	5556000	473683	6105000	255816	6.37667e+06	551039	5202000	242763	5848000	200983	7604000	260645	7390000	285307
Tridecane	310435	6017.56	435903	10618.7	252267	16679.8	362570	57102.5	318609	21006.3	229564	17326.2	260140	15347.2	270714	16845.7	281149	21676.7	278250	7780.05	267927	11754.9	183227	74874.1
Benzene, (2-nitroethyl)- C8H9NO2; MF: 745; RMF: 828; Prob 32.5%; CAS: 6125-24-2; Lib: mainlib; ID: 77252.	2539.67	131.283	4673.33	480.952	188899	10190.7	25901.3	3381.01	1857.2	488.11	1346	323.673	10879	412.135	115901	622.053	2328	682.289	1693	421.442	542401	24061.1	103213	6099
Undecanal	191449	1209.35	392345	33323	180359	14566.1	331917	50043	273214	28370.8	167964	13529.5	190398	6866.89	170070	17244.6	210463	21069.4	236202	15710.2	221175	4987.92	230318	11374.6
2-Methoxy-4-vinylphenol	2770.67	1341.84	10236	1287.81	11221	1911.24	8871.33	1944.35	2887.6	1729.98	4129.6	803.192	7942	2630.91	5351.33	1200.46	5115.8	1271.4	2434.4	1444.89	10629.8	2339.62	48012.2	12843.9
Tridecane, 5-methyl- C14H30; MF: 695; RMF: 698; Prob 12.5%; CAS: 25117-31-1; Lib: mainlib; ID: 7941.	289156	9626.05	352869	9412.47	240459	14734.7	359628	64566.7	270259	17489.6	183507	14233	64953.8	64860.4	236841	19900.9	247279	18450.8	241554	2743.1	149090	37589.7	80331.4	49145.4
2-Undecenal, E- C11H20O; MF: 728; RMF: 820; Prob 22.7%; CAS: 53448-07-0; Lib: mainlib; ID: 3524.	317318	15353.1	545149	42352.8	255276	22793.7	369851	95069.9	358934	28844.7	216365	25613.6	393115	12248.2	205242	5971.83	273318	18248.2	276895	16821.3	410949	17152.8	401564	23246.5
Tridecane, 3-methyl- C14H30; MF: 875; RMF: 884; Prob 23.9%; CAS: 6418-41-3; Lib: replib; ID: 5858.	546643	8008.61	590729	14015.6	423904	29067.1	656337	115766	470670	27993.9	316535	22678.2	372583	23716.4	419970	29595.3	446985	33827.3	447409	10958.5	332383	5152.46	314465	27943.6
4-Dodecanone	114924	3525.22	193800	3170.19	117398	4125.99	160295	36873.8	135618	9364.78	85963	6662.2	115449	4221.93	94299	4209.82	102535	2977.76	103214	4329.69	109989	2154.75	90046.8	24094.7
3-Dodecanone	267293	3452.9	452542	20745	255761	15785.7	411671	82660.8	310942	28349.9	212506	13945.8	251727	8237.48	226199	281.013	249060	8361.88	267399	9769.41	287742	10486.1	272587	16378.4
2-Propenoic acid, 3-phenyl-, methyl ester, (E)- C10H10O2; MF: 766; RMF: 825; Prob 57.8%; CAS: 1754-62-7; Lib: replib; ID: 20921.	67460.3	5601.86	104967	7784.59	59324.2	5044.43	71535	13594.7	83746.4	2412.03	71767.4	4448.06	74159.8	2297.91	65555.7	1127.44	68734.8	3746.79	66359.6	911.012	69649.8	3482.64	73976.6	5128.41
2-Dodecanone	1.84667e+06	46308.1	3.50667e+06	204151	2108000	113243	3.06333e+06	712328	2312000	221730	1534000	141230	2077500	75318.8	1.38333e+06	44095.9	1782000	109243	1928000	102538	2590000	70922.5	2324000	205076
3-Buten-2-one, 4-(2,6,6-trimethyl-1-cyclohexen-1-yl)-/Beta-ionone	478087	1229.74	311649	14396.6	2324000	103663	1.11691e+06	109052	214295	9549.02	191552	5922.18	1255000	27838.8	618149	12880.8	266380	2394.04	184789	4197.24	3974000	106611	1554000	103566
Tetradecane	1.56667e+07	176383	1.91333e+07	352767	12800000	820366	1.86667e+07	2.26961e+06	15720000	759868	11454000	637978	10750000	462781	13900000	814453	13780000	876014	14860000	208806	9072000	273668	8484000	764294
Dodecanal	174963	5661.8	302630	18087.5	161393	14220.6	278366	48823.5	232239	24704.6	142724	13686.2	142756	5128.53	129116	12232.7	176365	12369	194501	13166.1	153716	6173.33	143870	9905.95
Diphenyl ether	60738	2749.5	89852.3	6021.62	46730	4766.49	63446.7	7107.61	72541.6	2116.66	80066.4	4169.98	56477	2327.54	55674	2046.72	55734.8	3631.26	56999.4	2603.38	64291.4	2471.32	56745.2	4971.5
Naphthalene, 2,6-dimethyl- C12H12; MF: 932; RMF: 944; Prob 19.4%; CAS: 581-42-0; Lib: replib; ID: 24422.	93350	3153.4	144134	11859.9	71569.8	6664.49	106016	13255.5	118890	2304.16	121773	5480.45	85314.5	3990.48	78685.7	2121.09	84268.8	4400.67	90044.6	1420.85	104352	3573.94	95365.2	6118.89
Cyclohexane, octyl- C14H28; MF: 758; RMF: 776; Prob 28.1%; CAS: 1795-15-9; Lib: mainlib; ID: 52783.	41732.3	1646.41	41900	766.268	27397	3351.5	52010	7316.13	40383	3146.54	26364.8	1671.01	21305.8	2133.21	35119	1365.12	30572.8	1594.3	34133.4	836.504	13053.4	2909.54	10624.8	1393.73
5,9-Undecadien-2-one, 6,10-dimethyl-, (E)- C13H22O; MF: 864; RMF: 870; Prob 51.1%; CAS: 3796-70-1; Lib: replib; ID: 1885.	310841	25222.9	817598	18880.9	231451	15062.8	1.25333e+06	33829.6	301003	32808.2	240373	20279.7	195729	6128.81	237702	25383.7	147834	11218.2	307051	10409.2	249276	26523.6	291438	30528.7
5,9-Undecadien-2-one, 6,10-dimethyl-, (E)- C13H22O; MF: 852; RMF: 860; Prob 45.2%; CAS: 3796-70-1; Lib: replib; ID: 1885.	266010	9829.3	420635	13224.7	234636	13345.4	447830	68953.1	286283	22334	185145	11515.1	192797	6380.15	228727	6071.77	224346	5685.81	250177	7571.65	172984	6351.62	176665	19497.4
1-Dodecanol	108514	3965.67	158580	9777.59	61091.8	25034	118544	59995.1	144877	13196.5	83663.2	12141.7	76057.8	3240.99	65998.7	7198.87	79120.6	9680.72	95944.4	5339.55	79551.8	2454.05	90	2.50998
2,5-Cyclohexadiene-1,4-dione, 2,6-bis(1,1-dimethylethyl)- C14H20O2; MF: 867; RMF: 868; Prob 44.5%; CAS: 719-22-2; Lib: mainlib; ID: 165354.	956734	8824.14	2.09333e+06	208833	1.0542e+06	49016.2	1.48266e+06	332390	1.12612e+06	116129	733810	76464.8	1127500	52816.5	744624	8290.55	845389	56131.7	992381	66104.6	1268000	77420.9	1093233	109637
4-(2,6,6-Trimethylcyclohexa-1,3-dienyl)but-3-en-2-one	41728	2829.99	47279.3	4789.76	48078.4	2603.06	46863	14400.3	37253.6	3904.2	16474.2	2472.91	44208.2	3606.95	44162	4474.05	21291.8	5413.94	15681.8	2529.85	20692.6	5816.87	35574.2	7550.58
trans-?-Ionone	177046	4914.38	143913	2529.49	461867	18620	160956	23746	106425	7107.54	67307.6	4085.56	92973.8	3370.49	97040.3	5059.48	125949	1865.94	82451.6	3652.87	97758.6	2198.22	72838.8	7820.38
1,1'-Biphenyl, 4-methyl- C13H12; MF: 847; RMF: 865; Prob 27.1%; CAS: 644-08-6; Lib: mainlib; ID: 157213.	26864.7	753.785	39490.7	2715.63	20277	1471.34	29951.3	3643.59	33585	853.961	34223	1293.94	23136.8	888.359	21718.7	128.423	22835.2	871.937	23791	277.854	27515.8	1162.48	23518.6	1681.55
2,4-Di-tert-butylphenol	222869	6056.79	277106	33588.4	210386	6914.67	302647	6117.48	348104	20741.6	257629	14568.6	158201	8341.35	176195	9435.83	155704	14604.6	161440	4906.49	197601	17269.1	92354.8	7608.08
Benzoic acid, 4-ethoxy-, ethyl ester	88179.3	7231.23	156954	12035	82453.2	7567.92	101309	28349	101852	8135.49	70907	8410.99	108330	5500.51	72278.3	1176.13	93191.2	4864.9	84861.2	4833.27	103854	4998.79	99906	7194.43
3,5,9-Undecatrien-2-one, 6,10-dimethyl-, (E,E)- C13H20O; MF: 785; RMF: 794; Prob 45.5%; CAS: 3548-78-5; Lib: mainlib; ID: 34124./Pseudoionone	69949	3853.46	90027.7	1676.62	48901.2	3450.13	106790	15184.7	46014.6	11669.4	42631.2	2351.91	32294	1032.72	59746	1329.18	46357.2	1888.22	62247.8	1937.46	19743.4	1415.67	28278.8	3098.17
Hexadecane	3.65333e+06	120046	4.36333e+06	73333.3	2544000	198962	5400000	936287	3148000	159041	2128000	138362	1710000	55527.8	3.22333e+06	67659.3	2536000	116602	3330000	129306	897517	65143.3	1125272	134855
Diethyl Phthalate	9500000	370405	1.48333e+07	1.12891e+06	10416000	825552	10160000	3.13809e+06	8684000	910036	5706000	885763	12350000	678847	7.84667e+06	340702	9172000	534139	7980000	644376	8368000	351360	9858000	795314
Dodecanoic acid, 1-methylethyl ester	19807.3	1896.73	31896.7	2893.37	16688.2	508.235	19709.3	5034.59	22057.8	2606.81	13090.4	1786	11062	1415.15	9969	4949.59	12690.2	531.155	13848.6	3564.54	9622.8	1691.19	12110.4	2093.17
Benzophenone	40348.3	2526.2	68501.3	4793.4	37566.8	2656.78	51425	12440.7	47585.6	3133.12	31861.8	2682.34	46307.8	1669.27	33223.7	759.991	41961.8	1235.91	38399.6	2172.06	45649.8	2259.47	46348.6	2749.13
8-Pentadecanone	127010	6134.06	150805	5189.11	102044	4873.66	184520	38579.2	132447	12957.2	80537	8251.2	73748.5	2967.3	79982.3	3283.98	88626.8	8795.63	103733	7555.19	62379	3265.61	55771.6	6222.48
Heptadecane, 7-methyl- C18H38; MF: 777; RMF: 837; Prob 20.3%; CAS: 20959-33-5; Lib: mainlib; ID: 25359.	47985.3	2701.87	47053.7	1647.4	36985.6	1288.39	64925.3	7953.67	40684.8	2421.97	26403.6	1944.64	22528.2	707.807	40647.7	643.521	31863	2687.41	39084.2	2126.43	11957	570.189	11058.8	1479.63
Disulfide, dimethyl	3181.67	166.091	5039.67	75.8075	95871.8	7264.71	51820	5388.17	3191.4	110.191	5614.8	337.84	13501.2	151.818	34959	1328.6	3422.6	207.544	2110.2	91.3687	61637.6	1822.11	45237.6	2188.99
Styrene	109722	5499.87	64864	1736.1	85065.6	2881.36	158127	12438.4	124987	16173.7	50443.8	2402.64	70845	594.65	131214	11126.9	42637.2	3111.35	38573.4	2023.42	216812	7172.16	169201	6704.67
(E)-4-Oxohex-2-enal	8.90333e+06	260150	7290000	207926	9752000	1.33621e+06	1.17167e+07	929307	3536000	153317	768334	31598.7	10377500	717175	7000000	380395	11580000	686586	1214000	23790.8	13370000	1.17384e+06	10680000	854634
Phenol	663957	13361.9	1.16667e+06	37118.4	774524	59235.5	703138	63720.1	835395	20245.4	790313	19573.2	887650	19612.4	792173	20758.6	656233	40006.3	842255	30376.2	1106000	35156.8	1332000	50139.8
4-Ethylcyclohexanol	89462.7	3164.17	192731	9044.84	124249	23113.5	151915	13546.7	112366	6939.04	33906.4	4639.05	118894	11497	57642	2601.21	90804.4	10497.1	68244.6	2112.98	310949	47522.1	254592	21286.2
2-Acetyl-5-methylfuran	2.63667e+06	23333.3	4.37333e+06	141696	3810000	194628	3350000	687338	3196000	149385	2276000	279975	3190000	103602	2850000	176163	2514000	164152	2902000	92162.9	4908000	164329	4902000	198530
cis-Arbusculone	298254	1587.18	526731	9510	455878	115306	507743	256153	375662	14555.2	266558	40319.3	397871	11703.7	358802	19926.6	344186	17267.2	354038	9877.25	658509	24657.3	634698	20407.4
Benzoic acid, 4-methyl-, methyl ester	662006	45053.9	1.01504e+06	73962.7	655322	48176.6	681665	89420.8	941387	27043.7	860191	24714.7	813176	23960.6	758694	23586.6	740046	41983.7	710660	14276.3	785679	40372.3	842083	38938.2
Naphthalene, 2-methyl- C11H10; MF: 762; RMF: 815; Prob 19.6%; CAS: 91-57-6; Lib: mainlib; ID: 130170.	207132	11475.1	347378	24372.4	179932	19099.6	224739	30658.5	274957	5438.54	294539	12877.7	218586	9061.69	192586	6070.3	206627	9337.93	222151	6145.08	277219	15142.6	271066	12601.6
3-Tetradecene, (E)- C14H28; MF: 876; RMF: 876; Prob 3.48%; CAS: 41446-68-8; Lib: replib; ID: 1005.	427545	6645.48	586560	21796.3	337371	23901.7	577915	100373	427326	26088.6	298304	22301.4	298596	12353.1	353250	27404.7	369098	23270.6	396793	5865.25	276634	8720.42	273672	18880.2
Naphthalene, 1,6,7-trimethyl- C13H14; MF: 707; RMF: 722; Prob 18.9%; CAS: 2245-38-7; Lib: replib; ID: 26027.	197937	6841.45	244007	5035.24	146837	8065.96	272616	39242.1	185771	10129.3	129198	8118.17	100095	3619.4	171883	8642.31	141291	7594.2	180933	7468.28	57370.2	2605.15	81616.6	8784.44
2-Heptanone, 4-methyl- C8H16O; MF: 578; RMF: 758; Prob 5.65%; CAS: 6137-06-0; Lib: mainlib; ID: 8120.	14780.7	1495.5	89706.3	12472.2	158492	11470.3	143141	6784.89	84702	1549.65	67334.8	12470.2	145991	14006.2	159409	9669.07	148292	7091.23	152125	11707.2	213693	10553.5	193011	11314.7
Hexanoic acid	494181	11574.1	766161	24922.4	595908	36921.7	407549	208562	510096	17414.6	170175	104159	578294	14105.1	439813	16465.1	304062	76589.7	363580	8107.79	685879	31187.3	544492	137250
2-Nonanone	1031384	31081.3	2000000	162583	1.24562e+06	95407	1.46667e+06	116667	1882000	92000	1478000	138036	1462500	55283.4	1580000	136504	1224000	76524.5	1244000	48538.6	1684000	76720.3	1670000	67601.8
3-Nonen-2-one	77463.7	38699	96.3333	0.666667	90315.2	38176.5	133969	67414	110109	29093.1	83.6	1.16619	174729	6504.68	84.3333	2.4037	123756	8550.64	105795	27511.5	178033	9966.72	95809.2	58653.5
Undecane, 5-methyl- C12H26; MF: 753; RMF: 785; Prob 4.56%; CAS: 1632-70-8; Lib: replib; ID: 2328.	120002	14052.5	122486	13401.3	90758	5406.55	238131	31319.8	125935	2466.78	115061	8810.33	89872	11713.2	107703	11947.1	101581	8426.95	124816	4726.2	165577	12019.3	221356	56493.9
2-Decenal, (E)- C10H18O; MF: 670; RMF: 717; Prob 4.11%; CAS: 3913-81-3; Lib: replib; ID: 885.	312478	14312.7	490931	33289.8	300741	19615.7	371006	24222	367354	11571.3	253760	65926.7	349985	11891.3	358091	24966.9	309232	23179.7	290798	5972.25	439787	12231.1	416642	9159.35
Ethanone, 1-(3-methylphenyl)- C9H10O; MF: 666; RMF: 688; Prob 8.23%; CAS: 585-74-0; Lib: mainlib; ID: 99543.	182887	6264.91	149722	74834.1	187381	10925.5	169146	32181.8	63177	38635.2	98209.2	27390.3	226984	7809.72	197341	3961.61	159937	5813.52	108725	27291.5	254339	8119.06	215757	55662.9
?-Terpineol	1.72667e+06	64893.1	2.32333e+06	128106	132402	10044.8	213541	24085.3	1456000	47392	956463	29308.5	1440000	45276.9	1470000	55677.6	940708	66367.4	986715	19013.2	987997	41308.7	1376000	53066
2,4-Nonadienal, (E,E)- C9H14O; MF: 684; RMF: 733; Prob 5.16%; CAS: 5910-87-2; Lib: mainlib; ID: 49780.	309062	22021	629238	33539.1	357097	25858.3	406333	95714.8	465708	26002	355020	22419.8	493653	22235	328477	4242.97	410906	34896.1	406271	17954.6	472181	25054.7	589809	25274.3
